# Re-evaluating the benefit of training scale in cell foundation models

**DOI:** 10.64898/2026.06.04.730272

**Authors:** Haroon M Shakeel, Mengyuan Shen, Stefano Mangiola

## Abstract

Single-cell foundation models are self-supervised neural networks pretrained on millions of cellular transcriptomes to learn representations that transfer across biological domains and downstream tasks. Despite increasing investments in model and pretraining data scale, it remains unclear how to assess whether these investments improve the quality of learned biological representations. Recent evidence from standard finetuning benchmarks suggests that cell foundation models reach performance saturation after exposure to only a fraction of the available pretraining data. We hypothesised that conventional finetuning may obscure improvements in underlying representation quality and the biological information they encoded during pretraining. To address this, we tested second- and first-generation cell foundation models across corpus sizes using standard finetuning and extended it with a comprehensive fully frozen evaluation. We found that the training-data scaling relationship becomes apparent under fully frozen finetuning, particularly for second-generation models. Zero-shot analyses similarly recovered dependence on pretraining scale. Our findings reveal a fundamental limitation of conventional foundation model evaluation and establish the importance of frozen-representation benchmarking for assessing representation quality and guiding pretraining-scale decisions.
