## Supplementary Table 1 for "Re-evaluating the benefit of training scale in cell foundation models"

Model Variant	Freezing Strategy	Task	Metric	Subsampling Strategy	intercept	slope	standard_error	t_statistic	p_value	fdr_bh	min_slope_tested	t_statistic_vs_min_slope	p_value_vs_min_slope	fdr_bh_vs_min_slope	r_squared	adj_r_squared	status	association_summary	meaningful_positive_slope_summary
104M	Fully Frozen	CellNexus COVID Disease	macro_f1	balanced	0.18021194881944513	0.092444937	0.027457897	3.366788724343127	0.009832283	0.019353150769641444	0.01	3.0025947703735016	0.008502154	0.022475457	0.5862482641856939	0.5345292972089056	fitted	FDR < 0.05	slope > 0.01
104M	Fully Frozen	CellNexus COVID Disease	macro_f1	random	0.1281618306139507	0.097842498	0.018088188378160515	5.4091927949195355	0.000638973	0.00367091	0.01	4.856345832529764	0.000630821	0.007081001	0.785288889	0.7584500006602312	fitted	FDR < 0.05	slope > 0.01
104M	Fully Frozen	CellNexus Cell Types	macro_f1	balanced	0.21980407228955334	0.10410120423774805	0.025899265982539277	4.019465428399817	0.003844018	0.009610045	0.01	3.633354099733523	0.003326323	0.014783656382450555	0.6688207438982794	0.6274233368855643	fitted	FDR < 0.05	slope > 0.01
104M	Fully Frozen	CellNexus Cell Types	macro_f1	random	-0.080011518	0.144976337	0.031487984416347536	4.604179654210227	0.001745889	0.004988255	0.01	4.286598196223721	0.001331802	0.007081001	0.7260130437990393	0.6917646742739192	fitted	FDR < 0.05	slope > 0.01
104M	Fully Frozen	Genecorpus Dosage Sensitivity	macro_f1	balanced	0.6747886425331451	0.027047857592648994	0.005109694	5.293439365813056	0.000734182	0.00367091	0.01	3.3363751703657627	0.005143215	0.018330556877551328	0.7779042509395551	0.7501422823069994	fitted	FDR < 0.05	slope > 0.01
104M	Fully Frozen	Genecorpus Dosage Sensitivity	macro_f1	random	0.7231480209045282	0.02133375	0.004607587	4.630135353096297	0.001687752	0.004988255	0.01	2.4598017784526274	0.019665457476444437	0.041400963	0.7282438237697595	0.6942743017409794	fitted	FDR < 0.05	slope > 0.01
104M	Fully Frozen	Genecorpus Heart Disease	macro_f1	balanced	-0.392673297	0.1544110599714775	0.031156151486823512	4.956037655574395	0.001112417	0.003711943	0.01	4.635073752050265	0.000838465	0.007081001	0.7543171787914896	0.7236068261404258	fitted	FDR < 0.05	slope > 0.01
104M	Fully Frozen	Genecorpus Heart Disease	macro_f1	random	-0.294191167	0.13802011855869076	0.025605417660813142	5.390270152473182	0.000653565	0.00367091	0.01	4.999727801925855	0.000526592	0.007081001	0.7841047809770448	0.7571178785991755	fitted	FDR < 0.05	slope > 0.01
104M	Fully Frozen	Norman Perturbation	pearson_delta	balanced	0.533931039	0.033605241	0.015625257	2.1506999938790647	0.06370578	0.098008892	0.01	1.5107105363056388	0.084653403	0.15391527813714262	0.3663622533901344	0.2871575350639012	fitted	FDR >= 0.05	slope not > 0.01
104M	Fully Frozen	Norman Perturbation	pearson_delta	random	0.4058478778237702	0.049915402	0.012182599178217327	4.097270324834947	0.003450747	0.009201992	0.01	3.2764274280350465	0.005623835	0.018330556877551328	0.6772582978119248	0.6369155850384154	fitted	FDR < 0.05	slope > 0.01
104M	Partially Unfrozen	CellNexus COVID Disease	macro_f1	balanced	0.7574391870647792	0.005028431	0.009344102	0.5381395714124982	0.6051249129429385	0.691571329	0.01	-0.532054226	0.6954287601422449	0.9592120829548205	0.034934665	-0.085698502	fitted	FDR >= 0.05	slope not > 0.01
104M	Partially Unfrozen	CellNexus COVID Disease	macro_f1	random	0.8622630624295538	-0.012535981	0.013504493794275606	-0.928282188	0.3804164663201114	0.4755205829001392	0.01	-1.668776437	0.9331427356580224	0.9999999998133957	0.097239475	-0.01560559	fitted	FDR >= 0.05	slope not > 0.01
104M	Partially Unfrozen	CellNexus Cell Types	macro_f1	balanced	0.8373063700956052	0.018416548618291673	0.00272431	6.760078352289658	0.000143563	0.002005653	0.01	3.0894240443617234	0.007451275	0.021289357	0.8510204891527802	0.8323980502968777	fitted	FDR < 0.05	slope > 0.01
104M	Partially Unfrozen	CellNexus Cell Types	macro_f1	random	0.8175328596481699	0.021084323382832337	0.003140064	6.714616056233592	0.000150424	0.002005653	0.01	3.5299674742919542	0.003866185	0.015464741382892555	0.8493013292666773	0.830463995	fitted	FDR < 0.05	slope > 0.01
104M	Partially Unfrozen	Genecorpus Dosage Sensitivity	macro_f1	balanced	0.5749855106160668	0.040697152991879704	0.006905069	5.893808613506442	0.000364279	0.003642795	0.01	4.445597085126942	0.001075931	0.007081001	0.8128084856458955	0.7894095463516324	fitted	FDR < 0.05	slope > 0.01
104M	Partially Unfrozen	Genecorpus Dosage Sensitivity	macro_f1	random	0.40321230583957113	0.064154998	0.020762008	3.090018870766643	0.014889126630847904	0.027071139	0.01	2.6083698996960116	0.015604623272286622	0.035181611100566626	0.5441132183135914	0.4871273706027903	fitted	FDR < 0.05	slope > 0.01
104M	Partially Unfrozen	Genecorpus Heart Disease	macro_f1	balanced	0.7476396742138915	0.010454905	0.004188486	2.496106218621045	0.037166865	0.059466983	0.01	0.10860841557643186	0.4580938956599341	0.6786576231999023	0.4378290294097209	0.367557658	fitted	FDR >= 0.05	slope not > 0.01
104M	Partially Unfrozen	Genecorpus Heart Disease	macro_f1	random	0.7097942548410205	0.016207701640514105	0.004687071	3.457959807682885	0.00859354	0.018091664	0.01	1.324431017	0.11097222504338589	0.19299517398849722	0.5991479093432366	0.5490413980111412	fitted	FDR < 0.05	slope not > 0.01
104M	Partially Unfrozen	Norman Perturbation	pearson_delta	balanced	0.8426107817210888	-0.004225651	0.007449544	-0.567236196	0.5861139893478879	0.6895458698210447	0.01	-1.909600221	0.9537058872120014	0.9999999998133957	0.03866454	-0.081502393	fitted	FDR >= 0.05	slope not > 0.01
104M	Partially Unfrozen	Norman Perturbation	pearson_delta	random	0.8203939877144539	0.000319668	0.005965761	0.053583839	0.9585806608844534	0.983159652	0.01	-1.62264829	0.9283393585740931	0.9999999998133957	0.000358775	-0.124596378	fitted	FDR >= 0.05	slope not > 0.01
10M	Fully Frozen	CellNexus COVID Disease	macro_f1	balanced	0.6311525528190778	0.027785027	0.010607660333986597	2.6193360270890587	0.030682091958211123	0.05113682	0.01	1.6766210753328896	0.066070541	0.12584864978178809	0.4616753645310616	0.39438478509744435	fitted	FDR >= 0.05	slope not > 0.01
10M	Fully Frozen	CellNexus COVID Disease	macro_f1	random	0.8613984113066082	-0.005821778	0.013024513126758645	-0.446986246	0.6667384562640304	0.7408205069600338	0.01	-1.214769264	0.8704554334125543	0.9999999998133957	0.024366055822551802	-0.097588187	fitted	FDR >= 0.05	slope not > 0.01
10M	Fully Frozen	CellNexus Cell Types	macro_f1	balanced	0.48636344560053146	0.057798659084416726	0.014762189678979128	3.9153174658580707	0.004447616	0.010464978713181519	0.01	3.2379111855255753	0.005957431	0.018330556877551328	0.6570896206756329	0.614225823	fitted	FDR < 0.05	slope > 0.01
10M	Fully Frozen	CellNexus Cell Types	macro_f1	random	0.5409432634919402	0.049201223639928016	0.01321682	3.722621957370629	0.005849342	0.012998538	0.01	2.9660102957147942	0.008990183	0.022475457	0.6339998449497185	0.5882498255684333	fitted	FDR < 0.05	slope > 0.01
10M	Fully Frozen	Genecorpus Dosage Sensitivity	macro_f1	balanced	0.8236122791852056	0.001487726	0.008021471	0.18546797258477057	0.8574780607424716	0.927003309	0.01	-1.061186143	0.8402058013874859	0.9999999998133957	0.004281387	-0.12018344	fitted	FDR >= 0.05	slope not > 0.01
10M	Fully Frozen	Genecorpus Dosage Sensitivity	macro_f1	random	0.8967029838480958	-0.011013872	0.005401908	-2.038885353	0.075804863	0.11230350014065758	0.01	-3.890083007	0.9976956563406126	0.9999999998133957	0.3419458084712256	0.2596890345301288	fitted	FDR >= 0.05	slope not > 0.01
10M	Fully Frozen	Genecorpus Heart Disease	macro_f1	balanced	0.27004756914286543	0.051586211	0.009386273	5.495920658493768	0.000576513	0.00367091	0.01	4.430535056667896	0.001097721	0.007081001	0.790604113	0.7644296268790884	fitted	FDR < 0.05	slope > 0.01
10M	Fully Frozen	Genecorpus Heart Disease	macro_f1	random	0.3247812546294355	0.044858863	0.013412042485930638	3.344670499024969	0.010160404154061758	0.019353150769641444	0.01	2.599071906529449	0.015831725	0.035181611100566626	0.5830471287833925	0.5309280198813165	fitted	FDR < 0.05	slope > 0.01
10M	Fully Frozen	Norman Perturbation	pearson_delta	balanced	0.3642455350041105	0.048995859	0.018567975531544167	2.6387291663511343	0.029771998441539604	0.05113682	0.01	2.100167491546494	0.034459782847280906	0.068919566	0.46534398519192544	0.3985119833409161	fitted	FDR >= 0.05	slope not > 0.01
10M	Fully Frozen	Norman Perturbation	pearson_delta	random	0.5099372416313217	0.029697413	0.017548422651712414	1.6923123875665338	0.1290450449585348	0.177993165	0.01	1.1224606009716753	0.14711113601020542	0.2451852266836757	0.26361763491070955	0.17156983927454827	fitted	FDR >= 0.05	slope not > 0.01
10M	Partially Unfrozen	CellNexus COVID Disease	macro_f1	balanced	0.8238141261455885	0.001574831	0.011296668	0.1394066706667033	0.8925744605629218	0.939552064	0.01	-0.745810135	0.7614390669271544	0.9999999998133957	0.00242339	-0.122273686	fitted	FDR >= 0.05	slope not > 0.01
10M	Partially Unfrozen	CellNexus COVID Disease	macro_f1	random	0.8402444033783427	0.000102971	0.009492918	0.010847099471351882	0.9916110595777372	0.9916110595777372	0.01	-1.042569824	0.8361869355026055	0.9999999998133957	1.4707229561983226e-05	-0.124983454	fitted	FDR >= 0.05	slope not > 0.01
10M	Partially Unfrozen	CellNexus Cell Types	macro_f1	balanced	0.9231965621626514	0.005230763	0.00105561	4.955203015947234	0.001113583	0.003711943	0.01	-4.517990836	0.9990224588957646	0.9999999998133957	0.7542547482702028	0.7235365918039781	fitted	FDR < 0.05	slope not > 0.01
10M	Partially Unfrozen	CellNexus Cell Types	macro_f1	random	0.9318393523558202	0.003622397	0.000176275	20.549724189581486	3.291727566985215e-08	1.316691026794086e-06	0.01	-36.17990913	0.9999999998133957	0.9999999998133957	0.9814079380095742	0.9790839302607709	fitted	FDR < 0.05	slope not > 0.01
10M	Partially Unfrozen	Genecorpus Dosage Sensitivity	macro_f1	balanced	0.7339825122643295	0.014715859990853453	0.010285200045340108	1.4307801429220361	0.19037080765306552	0.2538277435374207	0.01	0.4585093114440741	0.3293927818084592	0.506758126	0.20375285749100702	0.10422196467738287	fitted	FDR >= 0.05	slope not > 0.01
10M	Partially Unfrozen	Genecorpus Dosage Sensitivity	macro_f1	random	0.7390807268412003	0.014018696337695757	0.006999957	2.002683188569792	0.08018222	0.11454602859936253	0.01	0.5741029979962572	0.2908380469453199	0.4653408751125118	0.333929464	0.25067064688486973	fitted	FDR >= 0.05	slope not > 0.01
10M	Partially Unfrozen	Genecorpus Heart Disease	macro_f1	balanced	0.7587948223688874	0.006706495	0.006728117	0.9967863963827348	0.34805873928873976	0.4491080506951481	0.01	-0.489513571	0.6811911952246537	0.9592120829548205	0.1104768929974761	-0.000713495	fitted	FDR >= 0.05	slope not > 0.01
10M	Partially Unfrozen	Genecorpus Heart Disease	macro_f1	random	0.8427557501783132	-0.00484375	0.006169103	-0.785162768	0.45497958104431235	0.5514904012658332	0.01	-2.406143912	0.9786176265832004	0.9999999998133957	0.071546679	-0.044509986	fitted	FDR >= 0.05	slope not > 0.01
10M	Partially Unfrozen	Norman Perturbation	pearson_delta	balanced	0.30684661842789485	0.070194337	0.013682061459075589	5.130391884925535	0.000895655	0.003711943	0.01	4.399507870852728	0.00114413	0.007081001	0.766906021	0.7377692740797261	fitted	FDR < 0.05	slope > 0.01
10M	Partially Unfrozen	Norman Perturbation	pearson_delta	random	0.37487823478917726	0.061580834854392974	0.012161518834709676	5.063580930256649	0.000972719	0.003711943	0.01	4.241315214	0.0014162	0.007081001	0.7621868241661098	0.7324601771868735	fitted	FDR < 0.05	slope > 0.01
